# CRISPR/Cas9-Mediated Excision of ALS/FTD-Causing Hexanucleotide Repeat Expansion in *C9ORF72* rescues major disease mechanisms *in vivo* and *in vitro*

**DOI:** 10.1101/2022.05.17.492303

**Authors:** Katharina E. Meijboom, Abbas Abdallah, Nicholas P. Fordham, Hiroko Nagase, Tomás Rodriguez, Carolyn Kraus, Tania F. Gendron, Gopinath Krishnan, Rustam Esanov, Nadja S. Andrade, Matthew J. Rybin, Melina Ramic, Zachary D. Stephens, Alireza Edraki, Meghan T. Blackwood, Aydan Kahriman, Nils Henninger, Jean-Pierre A. Kocher, Michael Benatar, Michael H. Brodsky, Leonard Petrucelli, Fen-Biao Gao, Erik J. Sontheimer, Robert H. Brown, Zane Zeier, Christian Mueller

## Abstract

A hexanucleotide repeat expansion (HRE) consisting of GGGGCC_24+_ in the *C9ORF72* gene is the most common genetic cause of amyotrophic lateral sclerosis (ALS) and frontotemporal dementia (FTD). Both are fatal neurodegenerative diseases with no current approved treatments that significantly slow disease progression or extend life expectancy. Several hypotheses have emerged to explain how this HRE causes neuronal death, including C9ORF72 haploinsufficiency, sequestration of RNA-binding proteins in the nucleus, and production of dipeptide repeat proteins. In the present study we used a CRISPR/Cas9 gene-editing approach to remove the HRE from the *C9ORF72* genomic locus, designing guide RNAs (gRNAs) flanking the HRE, and delivered Cas9 and gRNAs using adeno-associated virus serotype 9 (AAV9) vectors. Here, we demonstrate successful excision of the HRE in *C9ORF72* in primary cortical neurons and brains of three mouse models containing the *C9ORF72* expanded HRE (ranging from 500-600 repeats) as well as in patient-derived iPSC motor neurons and brain organoids (450 repeats). This resulted in a reduction of RNA foci, poly-dipeptides and haploinsufficiency, the major hallmarks of C9-ALS/FTD, making this an extremely attractive therapeutic approach to these diseases.
