## Supplemental table 1 for "CRISPR/Cas9-Mediated Excision of ALS/FTD-Causing Hexanucleotide Repeat Expansion in *C9ORF72* rescues major disease mechanisms *in vivo* and *in vitro*"

### Sheet: Sheet1
name	spacerPlusPAM	OffTargetSequence	inExon	score	n.mismatch	mismatche.distance2PAM	alignment	Name Gene	NGG	toViewInUCSC	strand	chrom	chromStart	chromEnd	flankSequence
gRNAr9_C9orf72_intron1+20bpStart146End124	TGAGTTCCAGAGCTTGCTACAGG	TCTCTTCCAGAGCTTGCTACCAG		2.3	3	19,18,17	.CTC................	GUCY1A1	0	chr4:155686339-155686361	+	chr4	155686339	155686361	TCTTTTCCACCCCTAATTTTCTTCTGCAAGCTACCAGAGAAAATGTTTCTTAATTGTGGACAGCCTTGAGGAACACCTGGCGGATCATTTTTCTATTTCTTTGAAAGGTCTAGGTATATGAATGAACCACAAAACAATGAGCAGCAGCTTTGCAGTGACAATACGGTTTCTTAAATATGGTGGCTATTTTGCCTCTGGTGTCTCTTCCAGAGCTTGCTACCAGGATAGCGTGAGTCCAGTAGGCGTACCAAGTCCTTCAATACTACTAGTCTCATGGGGAGGAAAACAAAAACCAGTCCCACACACCAAGCAATTAAGTGCTCACTGTGTTGTTTTTACGGTATCTTATTTTATATATATATATATAAATACATATACAGATATATATATATTTAGGCT…
gRNAr9_C9orf72_intron1+20bpStart146End124	TGAGTTCCAGAGCTTGCTACAGG	TCAGATGCAGAGCTTGCTACCAG		1.7	3	19,16,14	.C..A.G.............	AM160B1	0	chr10:114855354-114855376	+	chr10	114855354	114855376	TTTTCCTTTCCCACATTGTCTATCTGCCAATATTTTTTTGTTGAAGTCTTTTAGGCTAAATGAGCGGACAAATTTTCTCTGCTGATCAACCGCCGTGGTAGCATCAGTGGGCACTGCAGTGCCTCCCTGGGAATTTTTAATGCCTCAGTGAGGTCATATTCCCAGTGTAGAGGGAACATGACGTAGTCCCACTCTACTTATCAGATGCAGAGCTTGCTACCAGGAAAACAGACGCGGAGAAGCCGGGATCATTTCTGGCCCCATTTCCCTCATTGTTCACCATTCCTTGGACTGCAAAGAGATGTCATTGTAAACGCTATCCTTTTCATTTTGTATACTAAGCAGGAAGCCCAGGCACTCTCTGTGGAGGTCTTCCAAGGAGCTCATCCATGCAGAAGA…
gRNAr9_C9orf72_intron1+20bpStart146End124	TGAGTTCCAGAGCTTGCTACAGG	TAAGATCCAGAACTTGCTACCAG	TRUE	1.4	3	19,16,9	.A..A......A........	AMACR	0	chr5:33988443-33988465	+	chr5	33988443	33988465	CCCCTTCCTCACATGCCTTTAGGAAGTTGAGTCCAGGGAAGCTCCAGGAGCAGGCTGGTTTTATGTAAAGACAATCCCGTCTTCTTTGTCAAAGACAGGTATAAGAAAGGCTTGTAACTTAACTCAGTCCAAGGAGACACAAAACGACTTGCTGGGGGGTCCTGAGATCTTTATTTCTGGATGTTGCTGTGTGTTGGGTATAAGATCCAGAACTTGCTACCAGCCTGAGGAGAAATCAAACACATGGAGAAAGGAAAGCTGACAGCCCAGAGACCCACGGGGAAACAGGCCCCGAGTTACTGGATACAGGCAACCCTAAAACTGACTGTCCCTCTGGACTCTACGTAGTGAGCCAACACATTTCCTCATTATTTTGGATATGTTTTTTTCAGTTGAAGG…
gRNAr9_C9orf72_intron1+20bpStart146End124	TGAGTTCCAGAGCTTGCTACAGG	TGAGGTCAAGAGCTTGATACCAG		1.1	3	16,13,4	....G..A........A...	SAP130	0	chr2:127998506-127998528	+	chr2	127998506	127998528	GTAGTGAACCAAGATTGTGCCACTCCAGCCTAGATGATAGAGTGAGACTCTGTCTCAAAAAGGAAAGGATAATTTATATGCTAAGAGAGGAGAGAAAATGGAATTATATAAGTGCTCAATTAAAACCAGAGAAGGAGCTGGAGGTGGTAGCACACACCTGTAATCCCAGCACTTTGGGAGAACAAGGCAGGAGGATCACTTGAGGTCAAGAGCTTGATACCAGCCTGGGCTCACTCAACAAAGTGAGACCCCATCTCTACAAAAAATTTAAAAGCCACACATGCACACACACACAAACAACACAGAGAGAGAGAAAAGTCAGAAAAAGAGTGGAACAACAACAACAAAAAGAAACAAAGAATAAGACCAACAAATAGAAAATAGTAACAAATTATATTA…
gRNAr9_C9orf72_intron1+20bpStart146End124	TGAGTTCCAGAGCTTGCTACAGG	TCAGTTTCAGAGCTTGCTATCGG		1	3	19,14,1	.C....T............T	CYP19A1	1	chr15:51315198-51315220	+	chr15	51315198	51315220	GTATTAGGCTGATACTGCCTTCATAGAATGAGTTAAGGAGGAGTCCCTCCTCAATTTTTTAGAATACTCTTAGTATGATTGGTACCATTTCTTTTTTATACATCTGGTAGAGTTTGACTGTGAATCCATCAGGGCTTTTTTTGGTGGTGGGCTTTTTTTGGTGGTAGGTTTTTTTGTTTGTTTGTTTGTTTTTAACAGATTCAGTTTCAGAGCTTGCTATCGGTCTATTCAGGGTTTCAATTTATCTTCTATCCCGAGTTTCCTTAAGATCATTATTTTGAATTCTTTTTCAAGTATTTCATAGATTTTTTTTTTTTTTTATCTGTTACTGGAGAATTATTGCAGTCTGTTGAAGGTGTCATGTTTCCTTGCTTTTTTTTTTAATGGTTCTTGTGTTCT…
gRNAr9_C9orf72_intron1+20bpStart146End124	TGAGTTCCAGAGCTTGCTACAGG	TCAGTTTCAGAGCTTGCTATTGG		1	3	19,14,1	.C....T............T	GRM1	1	chr6:146392889-146392911	-	chr6	146392889	146392911	CACTGAGGGATTTATTCCCCAGCTACTGGGACAGCTCTCAGCTGTTAATTTGTTTCCAGAATTCCCTCCATTGAAAAAGTTGCCTCAGCCAAGGTCATACTAACTTCAGTAGCAGCCTCCATTGAATGACTGGTAAACACACAGGATTAAAGGCCCAGCTCCTTGCCCTAACCAAATACAGCTCTGATGGGTACAGTATTTCAGTTTCAGAGCTTGCTATTGGGTTGGTCAAGGTTTTATCATGACTGTATCACAGTCCCCTACCTTATCCTGTCTCCCTTCCTTCCCATCCCTAATAAGTGTGGATCTCAAAAACATTCCTATTAAGTTTCCTGCAGGCTAATCTCCATCTCAGAGACCCAGGATGAGACAACTAAAAAGTAACAGATTTTAGTAATG…
gRNAr9_C9orf72_intron1+20bpStart146End124	TGAGTTCCAGAGCTTGCTACAGG	TGAGCTCGAGAGTTTGCTACCAG		1	3	16,13,8	....C..G....T.......	PDS5A	0	chr4:39961170-39961192	-	chr4	39961170	39961192	TTGTTGGCCAGGCTGGTCTCAAACTCCTGACCTCAGGAGATCCACCTGCCTCGGTCTCCCAATGTATTGGGATTACAGGTGTGAACCACCATGCCTGGCCTTACGTGTTGTTTTTCTGTTATAAAATTAATGCCTTGCTGGGTGTGGTGGCTCACGCCTGTGATCCCAGCACTTTGGGAGGCCAAGGCAGACAGATCACTTGAGCTCGAGAGTTTGCTACCAGCTTTGGCAGCATGGTACTAAAAATACAAAAAATTAGCTGGGTGTGGTGGTGTGCACCTGTAGTCCCAGCTACTCAGGAGGCCAGTTGGAAGGATCACCTGAGCCTGGGGAGGTAGAGGCTGCAGTGGTCATGATCGTGCCACTGTGCTCCAGCCTAGACGACAGTGAGATACCTAT…
gRNAr9_C9orf72_intron1+20bpStart146End124	TGAGTTCCAGAGCTTGCTACAGG	TGAGTTCCATAGCCTGCTACCAG	TRUE	0.8	2	11,7	.........T...C......	FUS RNA binding protein (FUS)	0	chr16:31195172-31195194	-	chr16	31195172	31195194	CTGGTCCCTTTATCATTCCTCATCAATTCACCCCTCTTTTCAAGCCTTCCCCGACATCAACACCACCGTACCTTCCCGAGGTGCTGCTGGGAGCTGGCTGCTGGCCATAGCCAGGGTAGGAGGACTGCTGCCCGTAAGACGATTGGGAGCTCTGGCTACTGCCATAGCCGCCAGTCGAGCCATATCCCTGGGGAGTTGACTGAGTTCCATAGCCTGCTACCAGGATAAGAAAAAGGGAGTCACAAAAGCCACCAGGAAAGAGAAAATGTAAGGAATGGGTTAAAGAAAACATAATACCTATACTCATAAAGCCAGCCTCTCAGAAGCTGTTAGTGATGTTGCAACTCATAGGCAAAGATAGTTACCCTCCTTTCAAAGCCTAAATTTAATGCTTCAACT…
gRNAr9_C9orf72_intron1+20bpStart146End124	TGAGTTCCAGAGCTTGCTACAGG	TGAGCCCCAGAGCTTGTTACTAG		0.7	3	16,15,4	....CC..........T...	TPST1	0	chr7:66342733-66342755	-	chr7	66342733	66342755	CCAGGCCAGCAGCTATTTGTAAAACTGGTCTGCCTCCCTATTTTCACACCAAAGACACTAATTATTTAGTAGAAAGGGGAGTATTCTAAATCAGACAATTAGCAAATCACCTAGAATTTCCAACCCCTCCACAGAGACACACAAACAAGAGAATTAACCCAATTTGTTGTCTATAATAAACAGGATGTGCTACCCACCACTGAGCCCCAGAGCTTGTTACTAGATGACTAATCCCTAACAGTAATGGCTACAATGGCCCAGTTCCCTATTTTATTGCTGTGTGCAGAAATTTGAAAGGCACTCCTCTCCCACACTCATCTTCCCTTATATACTTTTGCACATCAATCCATTAAGAATCTGAAGTGTAATTTATCTTATTCACTATTATCCTGTTAAGTT…
gRNAr9_C9orf72_intron1+20bpStart146End124	TGAGTTCCAGAGCTTGCTACAGG	AGAGTTCCAGAGCTTGCTGACAG		0.5	3	20,2,1	A.................GA	AC116362.1	0	chr5:125616989-125617011	-	chr5	125616989	125617011	CATTTGCTTTCATTTTTGTAACCCTTTTAAGTGCTACATGAGGCACCTGGCCCTAGAGTGAAAAGAGATTAAAAACACCTTGGGGAATCTTAATTCCCTCTAAATCACTTTTTTCTCCCTTAAAAAAAGAAGTTAGTCTTGAATGAAATATGGAACCTTATCCACCTTGCGAATAATCTGCTCTCTTCTCCTCTTGCCCCAGAGTTCCAGAGCTTGCTGACAGATAGGCGGTGATTAAAAATTCTCATCGTGCCCATGTGCTTTGTGCCCTCTCCTTTGTCATTCTGCAGTTGGGTATCAAAGCTGTAGCATCTATGTTCTTTGAAGACTAAGCAGGTTGGACATGCAATTTAGATGAAAAACAATTACTCTGTGTTAGCTTGCTTTTGGCAAGAGTGT…
gRNAr9_C9orf72_intron1+20bpStart146End124	TGAGTTCCAGAGCTTGCTACAGG	TGAGTTCCAGATCTTTCTACTGG		0.5	2	9,5	...........T...T....	IGSF11	1	chr3:118965255-118965277	+	chr3	118965255	118965277	ACCTGAAGACAGATCACATCACAGGACTCTTTGCAGACATTCCCCAGCACCAGCTCAGAGCCTAGCTGGGTGGCTAGACCCAGAAGAGGAATAACAATCACTTCAGTCTGGCTCTCAGGAAGCCCCATTCCTAGGGGAAGAGGGAGAGCACCACATCAAGGGGTCACCCCATGGGACAAAAGAATCCAAACACCAGGCCGTGAGTTCCAGATCTTTCTACTGGTGGGAAGTTTCTCACAGCAGAGACACAATTGCAGTGCTGGGTACAGTAGAGAAAGTCTGCACCTCTACCCCAACAGGCAGGTGGCCTGTGTGATTATGAAGGGCACTAGAGAAGGCATCCTTGTTCCCCCTGGCACTACACTGCAGACACAGCTGAAGCTTCTTCCACAGGAATGC…
gRNAr1_C9orf72_intron2Start71End49	CTTCTACCCGCGCCTCTTCCCGG	CTTCCACCCACTCCTCTTCCTGG		1.2	3	16,11,9	....C....A.T........	GABRB2	1	chr5:161546950-161546972	+	chr5	161546950	161546972	CTTCAATAGCATGTCATTCCCATTTTTATTTTTTTCTGAATGAAGAAATCATTGTCCTAAATATACCTTAATTTCTCAAAATACCTTAGGATATGTTTGGAATATAATTTGAAGGTATTGGTATAGTCATAATGCTGTTTAAGAGCTATTGTAGTTCTTAATTGTGACGGTTTCAGGGGCTTACTTTAGCAAGCTGCCTACTTCCACCCACTCCTCTTCCTGGCATTTGGAATGATCGCCCCCATGCTTGCCATGCCTAGTGCCTCTCAGACAGAGGCTGGTGGGAGAAATGTATCTGCAGCGTCCATCTGCCAGCTCCATACTGAAATAACTGGGGTTTACTTGAGCAGCCTTTGCTGAAACCTCAGACAGTGGTAAAGGTGGTGTTTCCATAGTTGT…
gRNAr1_C9orf72_intron2Start71End49	CTTCTACCCGCGCCTCTTCCCGG	CTCCTCCCCGTGCCTCTTCCTGG		0.9	3	18,15,10	..C..C....T.........	SNTG2	1	chr2:1072021-1072043	+	chr2	1072021	1072043	CAGATGTATTTCCATACAACCTTCAATCTTTGGTAGACCCAGTTGACCAAGTCAGAAGGCACAGTATTAGAAGTTTAGAATTCTTGATAACCAAGCACTTCTTACAGCTCCCTTAGCTGTTAACTTCTAGAAACTGGGCTAAATTGGAAGTCTGTTCCTTCCTTCCACCCGTATGGCCCAGTAATTTGCGTGGTTAGTTTCTCCTCCCCGTGCCTCTTCCTGGCTCTTTACGCTTCTTCCAGCACCTGATATGCATTCACTGATTCTCTCAATGCCAGCGATTCAGGGAAGGAAATATACTGACTTCTGGATAAACAAGGGGCAATGCTTTATAACAACTTGCATACATTTTTGTCACACTTTGAATCTATAGAATAGCAATAATTATTTGGTGAGTGT…
gRNAr1_C9orf72_intron2Start71End49	CTTCTACCCGCGCCTCTTCCCGG	CTTCTCCCAGCCCCTCTTCCAGG	TRUE	0.5	3	15,12,9	.....C..A..C........	AP000721.1	1	chr11:63978267-63978289	+	chr11	63978267	63978289	CCCCCGTGCCCCACAGATCGCAAGCAGGACTGGTCAGACCATGCTATTTGGTGGGAACAGAAGAGGCAGTGGCTGCTGCAGACCCACTGGACACTGGACAAGTACGGGATCCTGGCCGACGCACGCCTCTTCTTTGGGCCCCAGCACCGGCCCGTCATCCTTCGGTTGCCCAACCGCCGCGCACTGCGCCTCCGTGCCAGCTTCTCCCAGCCCCTCTTCCAGGCTGTGGCTGCCATCTGCCGCCTCCTCAGTAAGTTGCCCGGCTGATTCCCCTGGCCCACGAGGGTGATGCAAAGAGGCAGGTTCCCCCGTTTCCAGGCCCAGCTCTGTTGACGCTGTCCTTGCTGTCTGGGTTGCCACCCTGCCTGCAGGGCTGTGACCCGCCCCAAGCACCCATGG…
gRNAr1_C9orf72_intron2Start71End49	CTTCTACCCGCGCCTCTTCCCGG	CTTGTGCCCGCGCCCCTTCCAAG		0.5	3	17,15,6	...G.G........C.....		0	chr14:88104945-88104967	-	chr14	88104945	88104967	GTGTAAAAAACATAGATATGTTATTAAGATAATTTTAGATTTAATAAGTGCTAGCGATAAGTGTGATAAGGAGATAAAGCAGGGTAACTAGAGAATACATGGTGGGGACTTCTTTGGATCAAGGTACTCAAAGATGCCCCCTCCCAGGATCAGAAGCAATTTTACCACAAAGAGAATGAACCATGGGCTTCAGGGACCTTCTTGTGCCCGCGCCCCTTCCAAGGCTGCAGATGTGTTTTTATGTGTAGCTGTGTGCTCTTTTTCATAAAAGATTCCCAAAGGTGCATAAGTTTCAGACCCCATAAAACCTGGACATGCCTCTGCTGATGCAGTAATAAGTGAGGAACCACTTAATGGTAAGTGGGGGCAGCACGTCCCAGAGGAAGTGCCTTCCAGGTA…
gRNAf11_C9orf72_intron2Start37End59	GGGGTTCGGCTGCCGGGAAGAGG	AGGGCTCGGCCGCCGGGAAGAAG	TRUE	1.6	3	20,16,10	A...C.....C.........	OSBP1	0	chr11:59383274-59383296	+	chr11	59383274	59383296	CGCCAAGTGCTGCAATGGCTGCCGGGCCTGGCCCCACCACTCCTCTCAGCTCCGTCGCCGCCATGAGCCGCCGCCGCCTGGAGATACAAGACCGGAACCGCCTACGAGAGCCGCCGTCGCCGCCCGGAGCGCCCCACACGGCTACCGCATCAGCCACCGCCGCGCAGCGTCCCCGCCCCGCCCGGCCAGCCGCGGGGAGGAGGGCTCGGCCGCCGGGAAGAAGGACGTCGATTGGTGCCGCTGAGTGTCACTTGAGGAAGACCCCGCGGATATTGGCATTTCTCTCGGGCCTGTCATTCTACAGCGCCCAGTGAGAGCCTGGGGTGGGACGCGTCCGCCAGACCCACCTTTGATTGGTTCAGATAAAGGCCAATCAGACTTTTGGGGAAGCTCATTGGT…
gRNAf11_C9orf72_intron2Start37End59	GGGGTTCGGCTGCCGGGAAGAGG	AGGGTACGGATGCCGGGAAGGGG	TRUE	1.5	3	20,15,11	A....A...A..........	WNK4	1	chr17:42786205-42786227	+	chr17	42786205	42786227	TTTTAGGGGTGGAGCCGGCAGGAAATTTAAACTGAAGCCGCGGCCGAAAACGCCAAGAGATTGATGCTGTAGCTGCCCTGAGATAACCAGGACTGTGGAATCGGGAAGAGCTCATGGAGCTCGCGAATGTAATACGGAGGCCTCTGAGGAAGGAGTACGGAGGCCGAGAAGGAGCCGGCATTTGATGAGCGAACCGGGAAAGGGTACGGATGCCGGGAAGGGGAGAAAGAAAGGCGGAAGGGGTCGTTAATAGCTGAGGCGAGGTGCGGAGTCGTGGAGGGGGCTTAGGAAGTGACCAGCGGGTAGGTGCCGAAGCTGAGGAGGGTATAGGGGCCGGGAAGGAGCCACAGGAGTTGAGGGGACCGAGGAATGAAGGTGGCAGAGGAACGTAGGGGACAA…
gRNAf11_C9orf72_intron2Start37End59	GGGGTTCGGCTGCCGGGAAGAGG	GGGGTGCTGGTGCCGGGAAGGGG		1.4	3	15,13,11	.....G.T.G..........	AF274853.1	1	chrX:151334017-151334039	-	chrX	151334017	151334039	GGAGACTAAACCTGAAAATACAAGGTTTAAACTCTCAGGTCTAACAGTGATCTCCCCAGCCTCCCCACCCCTATCCCACACTCAGATCTTTGCCCTCAGCTCCATGTGGCAGGGTCTCCCTTGATGTGACACAGGATCATTAGTGCCCCAACTCCAGTTCTAGCATGGGAAAAGTTGGATCCTAAATTGAGGAGATTAAGGGGGTGCTGGTGCCGGGAAGGGGGCCCACAGGCAAACTGAGAGCAAAGAGCAGAAACAAAACAGACATTCCCCCCCTTTTTTTTCTCCAAAGTTTCAGCTCAGGGAAGAACAGCAATTCTTAGAAGGGAAGTCCCTACACATGACAAACAGACTGAGCCCTTGGGATCTACATTCACAACCTCTCCCTTCTCTGCTGTC…
gRNAf11_C9orf72_intron2Start37End59	GGGGTTCGGCTGCCGGGAAGAGG	GGGGGGCGGCGGCCGGGAAGGGG		0.9	3	16,15,10	....GG....G.........	CELA3B	1	chr1:21978600-21978622	-	chr1	21978600	21978622	GGAGGCCGGCGGGAGGAATCCCACTTTACAGATGAGAAAGTCGAGGGACAGGGAGGGGCGGGACATGCCCGCCGTGCAGACCCAGGCTTCTGGGAGGGAGCTCCCAGCTCGTGATGATGGGGACGGATCCGCCGAGGAGCGCGGCGGCTCGAGGGGGCGGGAGGAGGGCGTCCCTCCAACAGAGGGTCTGCGGCCTGGACGGGGGGCGGCGGCCGGGAAGGGGGTGGGGGAGGGGCTGCCCCGGGCCCCGGGCCCCGCAATCCCCGCCCGGCTGGGCCCGGCTCGGAAAGTCCCGCGAAGCCCCCGCCCGGCCGGCCCAGGGCGGCGCGAACAAGCGGCCCTTTCTGCGCCGGCGGCCCCCGGCAGCTGGACCGCGGCCCGCTGGGGCGCGGACGTATC…
gRNAf11_C9orf72_intron2Start37End59	GGGGTTCGGCTGCCGGGAAGAGG	GGGGTGCAGCTCCCGGGAAGGAG	TRUE	0.8	3	15,13,9	.....G.A...C........	TRARG1	0	chr17:1202143-1202165	+	chr17	1202143	1202165	GCAGCAGAGCTCCTTCCTGTCTGTGGACTCGGAGCAAAGACGTGGGGCCCCATCTTTTGTGTTTTCCTCAAGCGGGGAAAGAATGGACTGTTTGCATGCTTCGTGCCACACGCCCGCGGTGATCCCAGCCAGGGCCCCGAGCGCAGAGGCGGAGCTGTGCTCAGCACAGGCCTGGGACCTCCCCCGGCAGGCACCTGTGGGGGGTGCAGCTCCCGGGAAGGAGGCAACTGCCTCACTTAACATCCTCCGCTGCAAGGTGGTGGCGCCGAGAGGCGTGTCTGTGAAGACAGGTACCAGGATGGCAGGACCCGCACGCCTCTTCCCACACCTGTCAGCTTCGGAAGCATCTCTCGAGGACTCTGGTCCCAGGATGTCTCCCAGGACAAGCCAGTCTGCCTC…
gRNAf11_C9orf72_intron2Start37End59	GGGGTTCGGCTGCCGGGAAGAGG	TGGGCTCGGCTGCCTGGAAGAAG		0.8	3	20,16,6	T...C.........T.....	SFSWAP	0	chr12:131797607-131797629	-	chr12	131797607	131797629	GCTGCGTGGGGAGTGCAGGGCCTGGGTGCAGGCAGCAGCCTGGGGTGTGTCCCGCAGGACCCCAAGCAGAGGCCATGGGTGCGGAAGAGAATCCCAGGGCAAATCTCATGAGAGCAGCACTGGGACACGTCTGCCGCTAAGGTTATTCTAAAGGCAGAAGCACAGGGACTTCCTGAAAGGCTGCATAGGAGCATGAGGCTTGGGCTCGGCTGCCTGGAAGAAGTGCCCTATTATTGGAGGCCAGAGGATGAGACCGAGGCAGGCTAAGGAGGAAATCATGGCCCAACCTGGGCTCAGGGCAGGGGCCCGGCTGGGGAAACTCCTGGCTCAGGAGCAGAGCACGGGAGGAGAAGCACAGCCGGCCCCTGCTCTCCAGGCCTCTGGGAGGTTGGGAAGTGC…
gRNAf11_C9orf72_intron2Start37End59	GGGGTTCGGCTGCCGGGAAGAGG	GGGTTTCGGCGGCCGGGAGGGAG	TRUE	0.6	3	17,10,2	...T......G.......G.	SNRK	0	chr3:43328097-43328119	+	chr3	43328097	43328119	GCCGGGGTCAGAAAGCCGCCAGGATGCCCTCCAGCAGCCCGCGCGCCGGCCGCAGGTGCGCGCCGCCCCGCCCTGCCCTTCCCGCGGCCCCGCCCCAGCGCTGACGTCACAGTGACGCGCAGCCCGCGCAGGCGCAGCTACCCGGCACCCCCTCCCCGCGGCCGGCAGCCCGCTCGGTATTATGATTAGCGCTGGGTGCGGGGTTTCGGCGGCCGGGAGGGAGTTGTCGGCGCCGCGGCCGCTGCGGACGGACGCTCGCCTGCCGGCTGAGGTAGGGGCGAGCGCGGAGCGCGGCGGGGCGCGGCGGCCGTAGGCAGGGGTGCGGGGCCGGCCTCCGCCGCCTCAGTAGCCTCCGCTGTTGCCGGGCTGGGCGCCCGGGCCGGGGCGCTCGCCGCAGGC…
gRNAf11_C9orf72_intron2Start37End59	GGGGTTCGGCTGCCGGGAAGAGG	TGGGTCCGGCTGCCAGGAAGCGG	TRUE	0.5	3	20,15,6	T....C........A.....	CRTR in Xq28	1	chrX:152912668-152912690	+	chrX	152912668	152912690	CTGACCTGCCCTTGGCCTCTGCCCCGACCCCGTCCCGCCTCGGTGGAAGCCCCAGCTCAGCCGACTCGCAGGTCCCACCCGACTGCTTCGGCTAGCACCCGTTGGCTCACCGGCCCGCCGGGCCCGCCCCCGGAGCCCCGCCCCGGCCCGCCCCTCGGAGTTGTAACTCCACGTCCGAAGGCAGTTTCCAAGGTGGAAGCTGGGTCCGGCTGCCAGGAAGCGGCCGGTGCGCGGGCTGCGCGGGCTGCGCGGGGCTCGGCTTCCACGTGCGAGCCTGCACCGCCGCCCCGCCCTCTCCTGGCGGCCAGGCCTGGGGACTCTCTGCCGCGGGACGGCGCCTCGCGTTCCGCCGTGGCAGTGGCCGTGGCCAGAACGTCCACGCGCGGTCGTCCACCGCCG…
